# Transposable element-mediated rearrangements are prevalent in human genomes

**DOI:** 10.1101/2022.06.16.496479

**Authors:** Parithi Balachandran, Isha A. Walawalkar, Jacob I. Flores, Jacob N. Dayton, Peter A. Audano, Christine R. Beck

## Abstract

Transposable elements constitute about half of human genomes, and their role in generating human variation through retrotransposition is broadly studied and appreciated. Structural variants mediated by transposons, which we call transposable element-mediated rearrangements (TEMRs), are less well studied, and the mechanisms leading to their formation as well as their broader impact on human diversity are poorly understood. Here, we identify 493 unique TEMRs across the genomes of three individuals. While homology directed repair is the dominant driver of TEMRs, our sequence-resolved TEMR resource allows us to identify complex inversion breakpoints, triplications or other high copy number polymorphisms, and additional complexities. TEMRs are enriched in genic loci and can create potentially important risk alleles such as a deletion in *TRIM65*, a known cancer biomarker and therapeutic target. These findings expand our understanding of this important class of structural variation, the mechanisms responsible for their formation, and establish them as an important driver of human diversity.
