## Supplemental Tables for "Transposable element-mediated rearrangements are prevalent in human genomes"

### Sheet: Table of Contents
Table of Contents	Notes
Table S1. Primers used for PCR and Sanger sequencing	For some SVs we designed additional primer(s) for Sanger due to the presence of homopolymeric region being present between the PCR primer and the breakpoint that could possibly cause premature polymerase slippage during sequencing
Table S2. Assessment of breakpoint accuracy	Assessment of breakpoint juncitons accuracy between manual reconstruction and SV callers. Statistics for events with more than 2bp deviation from the manually reconstructed junctions.
Table S3. List of all Alu and LINE-1 elements involved in TEMRs
Table S4. Count of Alu and LINE-1 subfamilies involved in TEMRs
Table S5. Median percent similarity between different TEs, SV types, and mechanisms	TEs (Alu and LINE-1 TEMRs), SV type (DEL, DUP, and INV), and mechanism (HR-driven and NHE-driven)
Table S6. Exonic, intronic and proximal SVs	SVs overlapping exons (exonic) and introns (intronic) by at least 1bp, and SVs within 5 kbp of a gene (proximal). SVs overlapping an overall RefSeq dataset (curated and predicted) and curated RefSeq dataset. SVs overlapping protein coding gene. SVs were categorized as TEMRs, nonTEMRs (including polymorphic MEIs), and nonTEMRs (excluding polymorphic MEIs).
Table S7. Restriction enzymes, primers and probes used for ddPCR
Table S8. Tools and packages	Tools and packages used in this study. Setting for tools used in variant calling.

### Sheet: S1
Table S1. Primers used for PCR and Sanger sequencing
CHR	POS	END	SV type	PCR forward primer	PCR reverse primer	Sanger forward primer	Sanger reverse primer	PCR & Sanger primer
chr1	16424661	16428623	DEL	GGATCCTCCCATCTCAGTATCTG	CCCTTGCAGCCTCATTTGTT	GGATCCTCCCATCTCAGTATCTG	CCCTTGCAGCCTCATTTGTT	Same
chr1	95076732	95077058	DEL	ATCAGCTGAGATCGGGAGTTT	GTTACTTGGGACACTGAGGTGA	ATCAGCTGAGATCGGGAGTTT	GTTACTTGGGACACTGAGGTGA	Same
chr1	206641337	206642314	DEL	CAGGTGGTGTTTGGGTTACATGA	GGATGGCTGGGTCAAATGGTATT	CAGGTGGTGTTTGGGTTACATGA	GGATGGCTGGGTCAAATGGTATT	Same
chr1	229237641	229238015	DEL	AGGGACTCTGCACATTCGG	GCAACCTGAAGTAACCTGATGT	AGGGACTCTGCACATTCGG	GCAACCTGAAGTAACCTGATGT	Same
chr1	247091230	247091618	DEL	AAATGGCAGGTGTGACAAGG	CAGCACTCTGTGAGTCTCTGTCT	AAATGGCAGGTGTGACAAGG	CAGCACTCTGTGAGTCTCTGTCT	Same
chr10	13675548	13676409	DEL	AATGGCAGGAAGATGGACCC	GCCTCTAACACCTGTCCGTT	AATGGCAGGAAGATGGACCC	GCCTCTAACACCTGTCCGTT	Same
chr11	677316	677770	DEL	GTCTCCTTATGTTGCCCAGG	CCACATGCAGCCAAGATTTCT	GTCTCCTTATGTTGCCCAGG	AGTGTCACTCTGTCGCCCA	Different
chr11	3961125	3961631	DEL	GAGAGCCTGGAGAGCAGTAG	ATACAGGTATTTGGCCGGGC	GAGAGCCTGGAGAGCAGTAG	ATACAGGTATTTGGCCGGGC	Same
chr11	5852754	5862263	DEL	AATGCACATTGTTACCTGGGT	GCTCTTGTGTTGTGCAAAGTT	AATGCACATTGTTACCTGGGT	GCTCTTGTGTTGTGCAAAGTT	Same
chr11	16974622	16975046	DEL	CCGATCAGCCAGCTTCCCTC	TGTGTCCTGATTGTGGTGGG	CCGATCAGCCAGCTTCCCTC	TGTGTCCTGATTGTGGTGGG	Same
chr11	65364535	65371883	DEL	AGTGCTTACTACTGGCCAGG	AGGTGGTGGAGGTTGAAGTG	AGTGCTTACTACTGGCCAGG	AGGTGGTGGAGGTTGAAGTG	Same
chr11	82145368	82152303	DEL	GCACGAAAGCCAGACATAGAT	TGACCTGTTAGACTAGCCTTAGG	GCACGAAAGCCAGACATAGAT	TGACCTGTTAGACTAGCCTTAGG	Same
chr12	1754845	1755160	DEL	GGAAGTGGCAGAGGGAGGATA	AGGAGGTTGAGATGGAGACC	AGTCTCGCTCTGTCACCCA	AGGAGGTTGAGATGGAGACC	Different
chr12	2843755	2844200	DEL	GCCCATAGTCCCAGCTACT	AGGTCCTGTATGATTTCCACCT	GCCCATAGTCCCAGCTACT	TCTCACTCTCACCCACGCT	Different
chr12	9028261	9029325	DEL	AATGGTGTGATCTCGGCTCA	AGCAGGCAATTCTAGGTGGA	AATGGTGTGATCTCGGCTCA	AGCAGGCAATTCTAGGTGGA	Same
chr12	15994723	15998587	DEL	GCGCGATCTCTGCTCACTG	GGGATGTAAGTTCAGCGGTCC	GCGCGATCTCTGCTCACTG	GGGATGTAAGTTCAGCGGTCC	Same
chr12	60018564	60019727	DEL	GGGATGCAAGGCTGGTTCAA	TCTGCTGTAGACACTCACAAAC	GGGATGCAAGGCTGGTTCAA	TCTGCTGTAGACACTCACAAAC	Same
chr12	64623682	64624699	DEL	TTCTTGCCAGTGTTCCTTTAGG	GCGCCTGTAGTTCCAGCTA	TTCTTGCCAGTGTTCCTTTAGG	GCGCCTGTAGTTCCAGCTA	Same
chr12	95616677	95618638	DEL	ACAGTCAGAACTGGAAGGGAAT	AGTAGATGTCAGAGGCCAGGTG	AGTCTCACTCTGTCGCCCA	AGTAGATGTCAGAGGCCAGGTG	Different
chr13	95368005	95372242	DEL	TGTGGATCATCAGGAGACCGT	CATGAGGCGGAAGTGTTGAGT	TGTGGATCATCAGGAGACCGT	CATGAGGCGGAAGTGTTGAGT	Same
chr14	34044819	34045627	DEL	TTCTGTCAGGGAGCTTTGCG	TGCCCGTAATCCCACCTACT	TTCTGTCAGGGAGCTTTGCG	TGCCCGTAATCCCACCTACT	Same
chr14	35136408	35145862	DEL	GGTGTGGGATGATGAGGGAA	TCAATTAAATGTACCACGGGCA	GGTGTGGGATGATGAGGGAA	TCAATTAAATGTACCACGGGCA	Same
chr14	63257033	63258189	DEL	CGGGTCATGAGGTCAGAAGT	TGGAACCTGTAGATGCTCAGC	CGGGTCATGAGGTCAGAAGT	AGTTTCACTCTTGTTGCCCAGG	Different
chr15	20376210	20384360	DEL	GCAGCCAACAGACACATGAA	ACCATGTGCTTCCCAGTCTG	GCAGCCAACAGACACATGAA	ACCATGTGCTTCCCAGTCTG	Same
chr16	4201466	4201845	DEL	CCAGTTCAAGTGATTCTCGTACC	CAGCCGACCTCCAACTTCTT	CCAGTTCAAGTGATTCTCGTACC	AAGGCGGGCAGATCATGAG	Different
chr16	19934228	19956257	DEL	GAGCACATGACCTCCCATTGG	GCTTCCAGGTCACAGGTAGGT	GAGCACATGACCTCCCATTGG	CTGCACCCATCAACCCATCAT	Different
chr16	76505236	76510128	DEL	ACCATATGACCCAGCAATCCC	ACAACACTGATGAACCTCCTTG	ACCATATGACCCAGCAATCCC	ACAACACTGATGAACCTCCTTG	Same
chr16	85115881	85116469	DEL	TCCGGGATTCAAGTGATTCTCC	GCAACTGTTCTCAAGTGGTTCA	TCCGGGATTCAAGTGATTCTCC	GCCTCATGCCTGTAATCCCAG	Different
chr17	820561	821700	DEL	ACACCTACTCAAGCGGCAGA	TGGTGAAGAGACAGGGAAGGG	AATTAGCTGGGCATGGTGGT	TGGTGAAGAGACAGGGAAGGG	Different
chr17	20707724	20711252	DEL	GGAGGAGGCTTGGCTAGAAA	TCAGGGAGCTGAGGTATGAGA	GGAGGAGGCTTGGCTAGAAA	TCAGGGAGCTGAGGTATGAGA	Same
chr17	35884154	35885055	DEL	CACCTCGCCCAGCTAGATTT	ATAGCCCATCAAGCCCAAAC	CACCTCGCCCAGCTAGATTT	ATAGCCCATCAAGCCCAAAC	Same
chr17	54081302	54090640	DEL	TCCTACTCCATCCCTCCCTTT	TGGTGTTTGAGTCATGAAGCCT	TCCTACTCCATCCCTCCCTTT	TGGTGTTTGAGTCATGAAGCCT	Same
chr18	47853242	47853436	DEL	GCGCAACTAGTCTGCTCAGTTC	TTCCCTCTCGAGACAGAGTCTT	GCGCAACTAGTCTGCTCAGTTC	AGTCTTGCTCTGTCGCCCA	Different
chr19	21453085	21455295	DEL	GTTTGTGGCATAATAACGCTTCA	GGGTTTCACTCGGTCTTCCA	GTTTGTGGCATAATAACGCTTCA	GGGTTTCACTCGGTCTTCCA	Same
chr19	49548637	49548743	DEL	TCTCCTGCCTCAGTCTTCCT	TCCTGCCCATGATTTCAGCA	GTTTCACCATGTTCGCCAGG	TCCTGCCCATGATTTCAGCA	Different
chr19	50051484	50058115	DEL	GCTGCGTCTATTTCCTGTGG	CTGCCATGTCCCTAGATCGT	GTCTCGCTCTGTTGCCCA	CTGCCATGTCCCTAGATCGT	Different
chr2	48624051	48630813	DEL	TGCGAACACTGGGTACTCC	TGAACCCAGCAGCTCATCAAA	TGCGAACACTGGGTACTCC	TGAACCCAGCAGCTCATCAAA	Same
chr2	172139520	172142752	DEL	GCCTCTAAGTGTTCCAGTGAAGG	AGGTGAAGGAAAGCAAGTTGGAG	GCCTCTAAGTGTTCCAGTGAAGG	CGAGGTGGGTGAACTCCTGA	Different
chr2	193824777	193834041	DEL	TGAGTTCAGTGGATGGCAGGA	AAAGCACTCCTCCGCAAATGT	TGAGTTCAGTGGATGGCAGGA	AAAGCACTCCTCCGCAAATGT	Same
chr2	227404174	227405319	DEL	ACAAAGATGAACACTGCTGCGA	GCTCCTCCATCCCTGTAAGCA	ACAAAGATGAACACTGCTGCGA	CCTCCAGGGTTCAAGCAATTCT	Different
chr21	31544310	31544418	DEL	AGGTGGGCAGATCGTTCAAG	GCAATGGCGTGATCTCAGCT	CACGCCTGTAATCCCAGCA	GCAATGGCGTGATCTCAGCT	Different
chr22	43984831	43986241	DEL	CGTTCCGTGTGTCATGTCGT	CCTCTGACGGATGTTGCATGT	CAAACTCCTGACCTCGTGATCC	CCTCTGACGGATGTTGCATGT	Different
chr3	9980228	9982164	DEL	TGGAGTCTGGAAAGTCAAGGTC	GGTATAGGCATACCCAGCGATA	TGGAGTCTGGAAAGTCAAGGTC	TGGAATCTCACTCTGTCTCCCA	Different
chr3	50305498	50310521	DEL	CCATCTGTCTGTCACCTGCC	GGGACACAAACACTGCGGAA	CCGGGTTCATGCCATTCTCC	GGGACACAAACACTGCGGAA	Different
chr3	125217451	125218319	DEL	CCAGGGAGGGATTGAGATAGTGA	ACTCAAGGTCAAGGTGAAGCAC	CCAGGGAGGGATTGAGATAGTGA	ACTCAAGGTCAAGGTGAAGCAC	Same
chr3	136302171	136307357	DEL	TGTAGCAACAGTGACCACCCA	CACGCCTGGCCTGTCATATTA	TGTAGCAACAGTGACCACCCA	GCAATATTCTTCCCCTCTCTTCTCC	Different
chr3	189374198	189382284	DEL	GCCCTAAGAGACAAGTACCGG	TCTGCGCTGGAGGATATGACA	GCCCTAAGAGACAAGTACCGG	TCTGCGCTGGAGGATATGACA	Same
chr3	195842345	195843061	DEL	TCTTTGCAAGCACTGGGAAGT	AGACGCCTGTTTCCCACCA	TCTTTGCAAGCACTGGGAAGT	CCACCATGCCCAGTCTGTTT	Different
chr4	56673800	56678541	DEL	ACCTCCACGACATCCTTCCA	CCACTGTGCCTAACCAACAATA	ACCTCCACGACATCCTTCCA	CGAGACCAGCTTGACCAACAT	Different
chr4	120165932	120166137	DEL	CAAATGCAATGAAGTAGTTGGCC	ATGCTCATGTCCTTTGTCCACT	CAAATGCAATGAAGTAGTTGGCC	ATGCTCATGTCCTTTGTCCACT	Same
chr5	2769309	2769526	DEL	ATGGAGTGATCTCGGCTTACC	AGCCTGTGGTATGCTACTGACC	ATGGAGTGATCTCGGCTTACC	AGCCTGTGGTATGCTACTGACC	Same
chr5	174703016	174705002	DEL	GTCTCACTCCCATTGCACAGG	GCCCAAGTAAACAGATCAATGCAC	GTCTCACTCCCATTGCACAGG	GCCCAAGTAAACAGATCAATGCAC	Same
chr6	103289589	103315014	DEL	TCAGAGGTCAAGAGGGTTGAA	TGGGCAAAGGATATGAACAGACAC	TCAGAGGTCAAGAGGGTTGAA	TGGGCAAAGGATATGAACAGACAC	Same
chr6	141227487	141228891	DEL	CTGGAATGATGAACAATGCCCA	CAACAATCAGGTGGCCAAATG	CTGGAATGATGAACAATGCCCA	CAACAATCAGGTGGCCAAATG	Same
chr7	51526615	51530992	DEL	ACTAGACCCACATCTCTCACCA	ACCATCTCACGCCAGTTAGAA	ACTAGACCCACATCTCTCACCA	ACCATCTCACGCCAGTTAGAA	Same
chr7	100729949	100743093	DEL	GACTGCCACACATAAATTTCTTTCT	GAGCAGAACCCTCTATGCTTGA	GACTGCCACACATAAATTTCTTTCT	GAGCAGAACCCTCTATGCTTGA	Same
chr7	109796632	109813844	DEL	CGTACCTGAAAGTGACGGC	ACCCAAAACCTCAGCTCTTTGT	CGTACCTGAAAGTGACGGC	ACCCAAAACCTCAGCTCTTTGT	Same
chr8	2921041	2921265	DEL	GGTGCGTGGATTAAGAGGTCA	AGGGTCTGGCTCTGTTGCT	GGTGCGTGGATTAAGAGGTCA	AGGGTCTGGCTCTGTTGCT	Same
chr8	74399197	74417845	DEL	TGATGTGCTGCTGGATTTGGT	GTCTCTCCACTTATCTAGGCCTTCT	TGATGTGCTGCTGGATTTGGT	GTCTCTCCACTTATCTAGGCCTTCT	Same
chr9	69189602	69190076	DEL	TGCTGAGTGTGGTGGCATAT	AAAGACAGTGAGGGAGGTGG	TGCTGAGTGTGGTGGCATAT	AAAGACAGTGAGGGAGGTGG	Same
chr9	111963571	111964556	DEL	CGTGAGCAGTGATCGTACCA	TGCCTCAGTTACCCAAGTAGC	CGTGAGCAGTGATCGTACCA	TGCCTCAGTTACCCAAGTAGC	Same
chr9	129264406	129265790	DEL	ACAAGCACCCATCACCACAC	GAGCAGCATAGTGAAAGCCCA	ACAAGCACCCATCACCACAC	TGGCACGCACCTGTAATCC	Different
chr9	133307392	133315932	DEL	TGTGCCGTGTGAGGTAGGAAA	GAAACCAACCAGAGTGCAGCA	TGTGCCGTGTGAGGTAGGAAA	TAGGGTACATGGGCACAATGT	Different
chrX	67903987	67910456	DEL	GTGAAGACCCAAGCCACAAAGA	GAAAGGCCAGCAGTCAAACCT	GTGAAGACCCAAGCCACAAAGA	GAAAGGCCAGCAGTCAAACCT	Same
chrX	73946227	73949977	DEL	ACCCATCCCTGATTGCATCTC	AAATATCTGCAGGCCGGGTG	AGTCTTGCTCTGTCACCCA	AAATATCTGCAGGCCGGGTG	Different
chrX	77865888	77868369	DEL	GTGGAGAGAAAGCAGACAGGG	CCACCTGCTCTGTCAATCATGA	GTGGAGAGAAAGCAGACAGGG	GTGGCTTGATCTCGGCTCAC	Different
chr12	123425279	123429398	DUP	AGTGATCCTCCCGCTTCAGG	AAGACACACAATTCGGCCAGG	AGTGATCCTCCCGCTTCAGG	AAGACACACAATTCGGCCAGG	Same
chr16	23454899	23455636	DUP	ATACAAGACTAGCCTGCCCAAC	CATGCTATGGATTGGAACAGTC	ATACAAGACTAGCCTGCCCAAC	CATGCTATGGATTGGAACAGTC	Same
chr20	43696486	43696990	DUP	GGGTTGAAGTGATTCTCCTGCC	CGGCAAATTCAGGAATGTTGGAG	GGGTTGAAGTGATTCTCCTGCC	CGGCAAATTCAGGAATGTTGGAG	Same
chr20	50816137	50816736	DUP	AGTTCTCACTCTGTCGCCCA	GGGAAATAATTAGCGGTTTGGCC	AGTTCTCACTCTGTCGCCCA	GGGAAATAATTAGCGGTTTGGCC	Same

### Sheet: S2
Table S2. Assessment of breakpoint accuracy
All SVs	total SVs identified by each caller	SVs caller	# of SVs with 0 bp deviation	# of SVs with 1 bp deviation	# of SVs with 2+ bp deviation		SVs caller	# of SVs with 2+ bp deviation	min	q1	median	mean	q3	max
70 total SVs	68	delly	1	54	13		delly	13	2	3	51	34.92	60	84
	62	lumpy	9	3	50		lumpy	50	2	6	35	34.32	49.75	89
	67	manta	62	0	5		manta	5	2	3	4	70.4	122	221
	70	pav	63	3	4		pav	4	4	4	13	17.5	26.5	40
	64	pbsv	47	3	14		pbsv	14	2	3.25	12.5	22.93	34	90
	70	sniffles	3	6	61		sniffles	61	2	6	12	33.82	33	354
	67	svim	4	4	59		svim	59	2	4	12	29.27	37	358
SVs with at least 1 bp junction homology	total SVs identified by each caller	SVs caller	# of SVs with 0 bp deviation	# of SVs with 1 bp deviation	# of SVs with 2+ bp deviation		SVs caller	# of SVs with 2+ bp deviation	min	q1	median	mean	q3	max
58 out of 70 total SVs	56	delly	0	48	8		delly	8	2	51.75	59.5	55	65.5	84
	50	lumpy	0	2	48		lumpy	48	2	6	36	35.44	50.25	89
	55	manta	51	0	4		manta	4	3	3.75	63	87.5	146.75	221
	58	pav	57	0	1		pav	1	40	40	40	40	40	40
	53	pbsv	42	1	10		pbsv	10	2	4.25	21	28.7	40.75	90
	58	sniffles	0	3	55		sniffles	55	2	6.5	12	36.45	35	354
	56	svim	2	3	51		svim	51	2	4	19	32.65	39.5	358
SVs with no junction homology	total SVs identified by each caller	SVs caller	# of SVs with 0 bp deviation	# of SVs with 1 bp deviation	# of SVs with 2+ bp deviation		SVs caller	# of SVs with 2+ bp deviation	min	q1	median	mean	q3	max
12 out of 70 total SVs	12	delly	1	6	5		delly	5	2	2	3	2.8	3	4
	12	lumpy	9	1	2		lumpy	2	2	4.75	7.5	7.5	10.25	13
	12	manta	11	0	1		manta	1	2	2	2	2	2	2
	12	pav	6	3	3		pav	3	4	4	4	10	13	22
	11	pbsv	5	2	4		pbsv	4	2	3.5	4.5	8.5	9.5	23
	12	sniffles	3	3	6		sniffles	6	2	5	5.5	9.67	8.25	31
	11	svim	2	1	8		svim	8	3	4.75	5.5	7.75	9	21

### Sheet: S3
Table S3. List of all Alu and LINE-1 elements involved in TEMRs
Alu elements	LINE-1 elements
Alu	HAL1
AluJb	HAL1ME
AluJo	L1HS
AluJr	L1M1
AluJr4	L1M2
AluSc	L1M4a1
AluSc5	L1M4c
AluSc8	L1M5
AluSg	L1MA1
AluSg4	L1MA2
AluSg7	L1MA3
AluSp	L1MA4
AluSq	L1MB5
AluSq2	L1MB7
AluSq4	L1MB8
AluSx	L1MC1
AluSx1	L1MC4
AluSx3	L1MC4a
AluSx4	L1MCa
AluSz	L1MCc
AluSz6	L1MD
AluY	L1MD1
AluYa5	L1MDa
AluYb8	L1ME1
AluYc	L1ME2
AluYe5	L1ME2z
AluYf1	L1ME3Cz
AluYg6	L1ME3G
AluYh3	L1ME4a
AluYh3a3	L1MEc
AluYj4	L1MEd
AluYk2	L1MEf
AluYk3	L1P1
AluYm1	L1P2
FAM	L1P4
FLAM_C	L1PA11
	L1PA13
	L1PA14
	L1PA15
	L1PA16
	L1PA17
	L1PA2
	L1PA3
	L1PA4
	L1PA5
	L1PA6
	L1PA7
	L1PA8
	L1PB1
	L1PB2
	L1PB3
	L1PB4
	L1PBa
	L1PREC2

### Sheet: S4
Table S4. Count of Alu and LINE-1 subfamilies involved in TEMRs
TE family	subfamily	count	percentage		TEMR	count	total breakpoints
Alu	AluJ	64	8.1		Alu	397	794
	AluS	530	66.8		LINE-1	96	192
	AluY	195	24.6
	Other_Alu	5	0.6
LINE-1	L1HS	4	2.1
	L1PA	103	53.6
	L1M	60	31.3
	Other_L1s	25	13

### Sheet: S5
Table S5. Median percent similarity between different TEs, SV types, and mechanisms
TE type	SV type	Mechanism	Percent similarity
Alu	Deletion	HR	82.3
		NHE	80.6
	Duplication	HR	81.5
		NHE	79.5
	Inversion	HR	81.7
LINE-1	Deletion	HR	93.5
		NHE	47.9
	Duplication	HR	88.4
		NHE	60.2
	Inversion	HR	97.1

### Sheet: S6
Table S6. Exonic, intronic and proximal SVs
All genes
TEMR	Overlap status	RefSeq (curated + predicted)	RefSeq (curated only)	Percentage of curated Refseq genes in total RefSeq genes		nonTEMR (including polymorphic MEI)	Overlap status	RefSeq (curated + predicted)	RefSeq (curated only)	Percentage of curated Refseq genes in total RefSeq genes		nonTEMR (exluding polymorphic MEI)	Overlap status	RefSeq (curated + predicted)	RefSeq (curated only)	Percentage of curated Refseq genes in total RefSeq genes
493 (total SV)	exonic	28	21	75		4804 (total SV)	exonic	182	148	81.3		2273 (total SV)	exonic	146	121	82.9
	intronic	241	221	91.7			intronic	2244	1885	84			intronic	1021	860	84.2
	proximal	52	40	76.9			proximal	314	226	72			proximal	169	132	78.1
	Total	321	282	87.9			Total	2740	2259	82.4			Total	1336	1113	83.3
	Not in genes	172	211				Not in genes	2064	2545				Not in genes	937	1160
Only protien coding gene
	Overlap status	RefSeq (curated + predicted)	RefSeq (curated only)	Percentage of curated Refseq genes in total RefSeq genes			Overlap status	RefSeq (curated + predicted)	RefSeq (curated only)	Percentage of curated Refseq genes in total RefSeq genes			Overlap status	RefSeq (curated + predicted)	RefSeq (curated only)	Percentage of curated Refseq genes in total RefSeq genes
	exonic	20	19	95			exonic	119	112	94.1			exonic	95	89	93.7
	intronic	212	204	96.2			intronic	1690	1632	96.6			intronic	775	747	96.4
	proximal	37	33	89.2			proximal	171	165	96.5			proximal	96	92	95.8
	Total	269	256	95.2			Total	1980	1909	96.4			Total	966	928	96.1

### Sheet: S7
Table S7. Restriction enzymes, primers and probes used for ddPCR
TEMR	CN status	Restriction enzyme	Forward Primer	Probe	Reverse Primer
chr17:43359210-43365251	Gain	AluI	AGTCCTCTAGATGGGAGGTG	TCACATGTACATCGGCCTGGTGT	TGAGGAACAGTTTCTGGTGG
chr17:43359210-43365251	Loss	AluI	CGTGTAAACGCAACACACAA	CGGTCCCAACTGATGCAAATGGC	GTCGCTAACGGGAGATTGTC
chr16:81765053-81765596	Gain	HaeIII	TTGGACACAGAGACATGCAC	GCAACACAGCGACACACAGGG	TCAGTTGTCACATGGTGCTC
chr16:3632625-3634268	Gain	AluI	TCTTTGCCCTTGAGTTTGGT	TCCACTTTCACCTGATGCTATACCACTT	GAGGGAACTTGTACAACCCA
chr14:21581819-21590876	Gain	AluI	CCTGACCTCAGGTAGTCTGT	GGCCTCCCAAAGTGCTGGGA	GCATTAAAGACAAGGCAGGC
Reference gene
RPP30	Neutral	None	CCCACTGAGAGATGTTTAGTAAG	ACAGTGAGGTAGTTCCATGAATCATGCT	ACAGAACACTCACATCCAAA

### Sheet: S8
Table S8. Tools and packages
Category	Name	Version	Settings used	URL
Illumina WGS	BWA-MEM	0.7.17	default	https://github.com/lh3/bwa
	Manta	1.3.2	High sensitivity calling	https://github.com/Illumina/manta
	LUMPY	0.2.13	default	https://github.com/arq5x/lumpy-sv
	DELLY	0.7.8	default	https://github.com/dellytools/delly
	Duphold	0.2.1	default	https://github.com/brentp/duphold
	mosdepth	0.3.2	default	https://github.com/brentp/mosdepth
PacBio WGS	pbh5tools	0.8.0	default	https://github.com/PacificBiosciences/pbh5tools
	NGMLR	0.2.6	default	https://github.com/philres/ngmlr
	Sniffles	1.0.7	default (and -s 5)	https://github.com/fritzsedlazeck/Sniffles
	pbsv	2.2.0	default	https://github.com/pacificbiosciences/pbsv/
	SVIM	1.4.0	default	https://github.com/eldariont/svim
	pav	1.1.0	default	https://github.com/EichlerLab/pav
General	BioConda			https://bioconda.github.io/index.html
	samtools	1.7		https://github.com/samtools/samtools
	bcftools	1.9		https://github.com/samtools/bcftools
	bedtools	2.27.1		https://github.com/arq5x/bedtools2
	swalign	0.3.4		https://github.com/mbreese/swalign
	Ensembl Variant Effect Predictor	release 106	Refseq transcripts database	https://useast.ensembl.org/info/docs/tools/vep/index.html
Raw data	1000GP			https://www.internationalgenome.org/data
Python packages	pandas	1.0.5		https://github.com/pandas-dev/pandas
	scipy	1.5.0		https://github.com/scipy/scipy
	numpy	1.19.1		https://github.com/numpy/numpy
	biopython	1.78		https://github.com/biopython/biopython
Plots (python packages)	matplotlib	3.2.2		https://github.com/matplotlib/matplotlib
	seaborn	0.11.0		https://github.com/mwaskom/seaborn
	PyWaffle	0.6.1		https://github.com/gyli/PyWaffle
	venn diagram	0.11.5		https://github.com/konstantint/matplotlib-venn
	brokenaxes	0.4.2		https://github.com/bendichter/brokenaxes
	upsetplot	0.6.0		https://github.com/jnothman/UpSetPlot
